# Functional genomic analysis of non-canonical DNA regulatory elements of the aryl hydrocarbon receptor

**DOI:** 10.1101/2023.05.01.538985

**Authors:** Shayan Shahriar, Tajhal D Patel, Manjula Nakka, Sandra L Grimm, Cristian Coarfa, Daniel A Gorelick

## Abstract

The aryl hydrocarbon receptor (AHR) is a ligand-dependent transcription factor activated by environmental toxicants like halogenated and polycyclic aromatic hydrocarbons, which then binds to DNA and regulates gene expression. AHR is implicated in numerous physiological processes, including liver and immune function, cell cycle control, oncogenesis, and metabolism. Traditionally, AHR binds a consensus DNA sequence (GCGTG), the xenobiotic response element (XRE), recruits coregulators, and modulates gene expression. Yet, recent evidence suggests AHR can also regulate gene expression via a non-consensus sequence (GGGA), termed the non-consensus XRE (NC-XRE). The prevalence and functional significance of NC-XRE motifs in the genome have remained unclear. While ChIP and reporter studies hinted at AHR-NC-XRE interactions, direct evidence for transcriptional regulation in a native context was lacking. In this study, we analyzed AHR binding to NC-XRE sequences genome-wide in mouse liver, integrating ChIP-seq and RNA-seq data to identify candidate AHR target genes containing NC-XRE motifs in their regulatory regions. We found NC-XRE motifs in 82% of AHR-bound DNA, significantly enriched compared to random regions, and present in promoters and enhancers of AHR targets. Functional genomics on the Serpine1 gene revealed that deleting NC-XRE motifs reduced TCDD-induced Serpine1 upregulation, demonstrating direct regulation. These findings provide the first direct evidence for AHR-mediated regulation via NC-XRE in a natural genomic context, advancing our understanding of AHR-bound DNA and its impact on gene expression and physiological relevance.
