## Supplemental Table 2 for "Functional genomic analysis of non-canonical DNA regulatory elements of the aryl hydrocarbon receptor"

### Sheet: NCXRE Hits Liver ONly
GSM_ID	Transcription Factor	Biosource	GIGGLE_score (AHR Peaks containing 5x NCXRE with up to 50bp spacer region)
GSM784037	STAT5B	Hepatocyte;Liver	607.217
GSM1657177	NR1D1	Liver	554.182
GSM1973359	POLR2A	Liver	536.416
GSM427087	EP300	Hepatocyte;Liver	497.817
GSM980405	POLR2A	Liver	474.062
GSM1973360	POLR2A	Liver	388.58
GSM542588	POLR2A	Hepatocyte;Liver	384.085
GSM2220068	POLR2A	T.T;Liver	361.482
GSM1659695	HDAC3	Liver	357.534
GSM1390707	TAF3	Epithelium;Liver	352.087
GSM1446074	NR3C1	Liver	346.273
GSM2540276	POLR2A	Hepatocyte	342.676
GSM980404	POLR2A	Liver	337.61
GSM874954	POLR2B	Epithelium;Liver	335.024
GSM1479711	POLR2A	Liver	334.287
GSM542589	POLR2A	Epithelium;Lung	333.382
GSM835826	E2F3	Fibroblast;Embryo	332.202
GSM1017930	POLR2A	Liver	329.798
GSM1973358	POLR2A	C2;Liver	328.492
GSM647022	HDAC3	Hepatocyte;Liver	326.272
GSM874955	POLR2B	Epithelium;Liver	323.558
GSM1122542	POLR2A	Epithelium;Liver	322.908
GSM1122543	POLR2A	Epithelium;Liver	322.078
GSM1017931	POLR2A	Liver	319.87
GSM1973362	POLR2A	Liver	318.714
GSM1479722	ARNTL	Liver	317.11
GSM1973366	POLR2A	Liver	316.466
GSM1479717	ARNTL	Liver	313.238
GSM1390708	TAF3	Epithelium;Liver	310.095
GSM1973364	POLR2A	Liver	305.83
GSM1973357	POLR2A	Liver	297.105
GSM2515948	HDAC2	3T3-L1;Adipocyte	297.102
GSM1122540	POLR2A	Epithelium;Liver	296.369
GSM2540274	POLR2A	Hepatocyte	295.69
GSM1973347	MYC	Liver	294.071
GSM2540272	POLR2A	Hepatocyte	292.611
GSM1390715	HNF4A	Epithelium;Liver	282.605
GSM1087778	ARNTL	Liver	282.252
GSM2218851	NR1D1	Liver	279.671
GSM1973363	POLR2A	Liver	276.533
GSM784043	BCL6	Hepatocyte;Liver	276.396
GSM1122541	POLR2A	Epithelium;Liver	273.53
GSM1479720	ARNTL	Liver	273.443
GSM1479719	ARNTL	Liver	273.323
GSM1446072	NR3C1	Liver	273.006
GSM2540273	POLR2A	Hepatocyte	272.086
GSM874952	POLR2B	Epithelium;Liver	271.75
GSM1390701	POLR2A	Epithelium;Liver	269.003
GSM1163172	RXRA	Liver	267.512
GSM864690	POLR2A	Hepatocyte;Liver	265.945
GSM647032	POLR2A	Hepatocyte;Liver	261.145
GSM1037677	POLR2A	Epithelium;Liver	259.534
GSM2220070	POLR2A	Liver	256.712
GSM864680	POLR2A	Hepatocyte;Liver	252.65
GSM864679	POLR2A	Hepatocyte;Liver	251.635
GSM1973361	POLR2A	Liver	250.527
GSM1390703	GTF2B	Epithelium;Liver	249.782
GSM1479710	POLR2A	Liver	249.619
GSM1390706	GTF2E2	Epithelium;Liver	248.224
GSM2716086	ZBTB2	Embryonic Stem Cell	247.402
GSM1163174	RXRA	Liver	246.806
GSM864684	POLR2A	Hepatocyte;Liver	246.444
GSM864682	POLR2A	Hepatocyte;Liver	245.828
GSM874956	POLR2B	Epithelium;Liver	245.781
GSM826726	POLR2B	Epithelium;Liver	245.781
GSM1301670	CLOCK	Liver	238.714
GSM1936965	NR3C1	L 101;Liver	238.677
GSM1973365	POLR2A	Liver	238.124
